# GWAs reveals SUBER GENE1-mediated suberization via Type One Phosphatases

**DOI:** 10.1101/2025.05.06.652434

**Authors:** Jian-Pu Han, Linnka Lefebvre-Legendre, Jun Yu, Maria Beatriz Capitão, Chloé Beaulieu, Kay Gully, Vinay Shukla, Yibo Wu, Andreas Boland, Christiane Nawrath, Marie Barberon

## Abstract

Suberin deposition in the root endodermis is critical for plant nutrient acquisition and environmental adaptation. Here, we used an unbiased forward genetic approach based on natural variation across 284 *Arabidopsis thaliana* accessions to identify novel regulators of endodermal suberization. This screen revealed striking diversity in suberin levels and patterns, uncovering broader roles for suberin beyond those observed in the reference accession Col-0. A genome-wide association study pinpointed *SUBER GENE1* (*SBG1*), a previously uncharacterized gene encoding a 129-amino acid protein, as a key regulator of suberin deposition. SBG1 acts through physical interaction with type one protein phosphatases (TOPPs) via conserved SILK and RVxF motifs. Disrupting this interaction abolishes SBG1 function, while *topp* mutants exhibit enhanced endodermal suberization, mirroring *SBG1* overexpression. Our findings uncover a previously unknown regulatory module linking suberin formation to TOPP activity and ABA signaling and provide a framework for improving plant stress resilience through targeted manipulation of root barrier properties.
