## Supplemental Table 3 for "GWAs reveals SUBER GENE1-mediated suberization via Type One Phosphatases"

### Sheet: Ionomics
Genotype	DW / mg	B (ug/g）	Na	Mg	P	K	Ca	Cr	Mn	Fe	Co	Cu	Zn	Rb	Sr	Mo
Br-0	12.2	27.2598	350.719	1662.63	5180.48	56585.5	2943.89	0.175892	116.147	170.016	0.274897	2.8215	131.093	138.157	5.9183	1.58562
Br-0	10.3	27.9102	375.063	1677.9	5651.92	61784.9	2972.64	0.0300001	122.32	132.208	0.298051	2.85262	141.35	148.189	5.8911	1.55125
Br-0	10.7	23.9639	382.536	1704.85	5451.82	58895.5	3115.35	0.171262	123.211	159.764	0.26656	2.94445	141.299	140.803	6.13844	1.61313
Br-0	10.8	25.1289	367.444	1661.85	5515.68	58868.1	2931.01	0.156545	114.953	157.674	0.274319	2.93546	143.368	136.09	5.92032	1.52404
Tsu-0	14.4	24.3728	288.179	1458.57	4155.48	42102.6	2929.02	0.382204	126.938	165.309	0.232919	2.57979	78.1961	88.5573	5.73964	1.16176
Tsu-0	14.8	24.4154	297.672	1514.76	4258.92	45006.8	2928.24	0.15978	126.689	195.766	0.182399	2.57949	75.2624	97.0576	6.21891	1.1977
Tsu-0	15.7	23.7552	293.622	1512.61	4406.57	45789.9	2924.49	0.136859	126.995	172.24	0.208431	2.59682	79.4109	97.8285	6.12704	1.24608
Tsu-0	16.5	22.6101	289.843	1527.45	4182.65	44169.3	2764.67	0.126235	121.082	183.126	0.175111	2.56254	73.7034	92.6885	6.0138	1.27309
Don-0	4.4	25.0095	141.613	1756.08	6144.2	54719.1	3130.96	0.0568044	69.1861	172.613	0.169192	3.58036	122.874	56.9436	6.98229	2.01835
Don-0	5.3	26.7015	131.084	1702.74	5812.52	50645.3	3402.21	0.365623	76.1283	165.59	0.214747	3.38126	122.931	55.0636	6.80427	1.98241
Don-0	5.7	21.8958	107.005	1531.22	5151.89	46785.5	2673.56	0.136183	61.3992	221.884	0.168014	2.81815	115.389	50.0012	6.40117	2.10682
Don-0	5.9	21.5789	112.733	1577.84	5096.48	44777.7	2816.04	0.17756	62.2525	184.428	0.163176	2.91279	115.585	48.5322	6.57776	2.30284
Es-0	14.7	26.1468	186.081	1596.77	4995.73	43794.4	2472.12	0.0575748	122.782	234.517	0.164819	2.52493	82.9748	90.5004	5.41251	1.02822
Es-0	14.2	24.3187	230.085	1703.85	5509.37	51130.8	2681.65	0.0323492	130.181	266.739	0.162001	2.64697	79.5938	102.245	5.87368	1.16045
Es-0	15.8	26.6008	228.643	1753.77	5839.52	55721.7	2928.77	0.0576489	142.269	184.731	0.216616	2.85929	91.263	116.571	5.85033	1.06106
Kly-1	7.5	22.5461	130.267	1940.16	5825.36	55363.7	2932.91	0.0952522	127.392	228.855	0.256376	2.90841	87.8817	53.2481	6.61032	2.06635
Kly-1	9.1	22.8994	107.92	1865.28	5389.78	50893	3289.77	0.103622	145.564	184.41	0.260158	2.95171	89.6122	51.902	6.34889	1.66409
Kly-1	8.8	21.8944	116.868	1885.46	5452.98	50601.7	3194.11	0.0318248	140.259	198.752	0.272743	2.78562	93.0471	51.4358	6.6578	1.91934
Kly-1	7.2	22.1503	139.282	2177.9	5561.86	55718.8	3298.42	0.0425778	137.505	257.153	0.219039	2.89157	85.5413	57.5976	7.49076	2.34696
Leo-1	10	21.5095	417.928	1863.38	5943.51	52558.1	4199.46	0.0715044	162.596	262.436	0.216763	3.48508	103.28	114.328	8.02666	1.87278
Leo-1	10.9	24.3327	468.23	2026.54	5875.54	49301.7	4867.34	0.0542697	183.599	206.692	0.274814	3.36946	99.2442	108.555	8.79741	1.91312
Leo-1	9.4	23.5718	462.2	1995.03	5574.28	49167.3	4606.62	0.0678252	175.382	207.097	0.24641	3.41695	103.176	51.2139	8.64351	1.98013
Leo-1	9.7	22.9416	434.758	1992.56	5865.47	50076.4	4503.54	0.0276594	174.18	252.49	0.227896	3.37182	95.9282	87.7412	8.4597	1.89012
Lerik1-3	7.5	22.5396	210.321	1716.08	4366.23	48906.7	2777.56	0.026125	130.609	205.2	0.22211	2.6376	117.137	48.5849	6.20934	1.64426
Lerik1-3	10.3	19.5556	278.682	1571.37	4036.76	42644.1	2396.27	0.0523082	113.971	199.642	0.209264	2.56272	104.199	42.3113	5.59318	1.60342
Lerik1-3	10.5	19.748	284.976	1618.22	4352.69	45095.1	2483.86	0.0426918	120.214	222.992	0.192267	2.57614	104.683	45.7918	5.72098	1.52145
Lerik1-3	10.4	19.2355	256.27	1563.45	4101.12	43077.3	2507.33	0.0601528	115.812	195.836	0.199817	2.31009	100.716	42.2026	5.52982	1.43594
Mammo-2	13.1	17.9198	274.279	1323.95	5216.04	35040.9	2264.08	0.135149	101.926	221.472	0.143652	2.07718	83.0116	34.7187	5.0666	0.983417
Mammo-2	13.4	19.4284	280.744	1342.09	5407.9	35967.2	2350.66	0.0352678	106.789	215.747	0.149919	2.27917	90.0018	35.9049	5.09235	1.03768
Mammo-2	15.3	18.1381	274.506	1331.22	5108.89	34520.6	2273.13	0.0487419	106.533	194.135	0.141376	2.11952	77.7672	45.3152	5.06264	0.878206
Mammo-2	14	19.3747	298.709	1410.33	5658.41	39091.4	2499.81	0.271141	108.072	213.723	0.14867	2.42832	86.8637	80.3956	5.30862	0.990169
Mir-0	11.8	26.251	314.171	1705.66	6468.39	54699.3	2831.45	0.0505299	128.383	255.28	0.171197	2.39013	108.451	115.257	6.22473	0.945917
Mir-0	14	24.8081	322.954	1695.2	6705.52	56214.6	2793.2	0.0416479	126.029	229.892	0.162592	2.50886	142.196	120.256	6.44786	0.979744
Mir-0	12.2	24.4519	289.225	1628.99	6143.87	50817.7	2624.28	0.143588	119.321	270.449	0.171531	1.96427	109.815	103.426	5.94959	1.07463
Mir-0	13	25.5778	328.264	1688.64	6719.67	57764	2673.26	0.066307	127.31	273.251	0.165826	2.38427	109.56	119.19	6.42144	0.968834
Mz-0	15.8	27.2379	409.846	1894.42	5939.2	63875.2	3141.22	0.0427061	146.198	257.914	0.204348	2.48424	230.591	140.929	6.79467	1.27929
Mz-0	15.5	27.891	394.305	1884.98	6103.95	67204.2	3294.03	0.0306931	153.147	251.787	0.195795	2.49301	218.124	146.629	6.87544	1.23793
Mz-0	15	26.1922	401.493	1851.45	5962.9	68706.8	3108.01	0.0376978	151.036	265.397	0.185663	2.60858	248.158	144.384	6.93912	1.25097
Mz-0	15.2	29.6161	399.276	1925.06	6153.39	68868.4	3385.37	0.0300032	155.223	264.232	0.213462	2.62631	235.444	146.701	6.86829	1.24109
Nc-1	8.9	27.4845	356.312	2068.03	6125.53	65836.2	3230.39	0.0506261	145.814	171.585	0.231773	2.9654	125.616	141.739	6.11629	1.80303
Nc-1	10.9	28.9016	370.758	1992.76	6093.28	66228.2	3296.9	0.0658344	148.904	156.527	0.253941	3.15247	129.712	141.561	6.12198	1.72379
Nc-1	9.6	27.1506	355.671	2074.56	5977.96	64474.5	3533.98	0.0184179	157.012	190.439	0.265581	3.11375	130.274	135.653	6.42377	1.93898
Nc-1	9.9	26.1611	352.695	1976.47	6175.43	62243.9	3297.57	0.0460753	146.641	183.29	0.268108	2.94834	132.444	130.442	6.21008	1.92224
Pt-0	6.6	21.4233	146.179	1726.66	6139.11	54164.3	2782.13	0.120916	87.964	130.528	0.194553	3.41604	113.824	49.3097	5.62927	1.57426
Pt-0	6.4	23.491	138.696	1798.33	6688.95	55171.3	3014.83	0.0456789	145.053	161.926	0.203748	3.606	115.925	51.9246	5.70542	1.69532
Pt-0	7	21.519	143.276	1753.44	6036.36	51898.4	2999.15	0.0735705	135.231	174.305	0.171627	3.4957	101.158	48.4741	5.81642	1.86504
Rsch-4	8.8	22.8462	384.965	1964.66	7219.03	61842.7	3396.58	0.716843	150.018	302.871	0.199732	3.54716	74.5926	67.3259	7.04515	1.63422
Rsch-4	8.4	23.047	364.062	1943.75	7084.39	60199.7	3162.86	0.0440685	144.923	280.339	0.200105	3.27827	79.1745	55.2883	6.86316	1.55448
Rsch-4	9.3	21.1837	303.788	1818.84	6901.23	56769.5	2857.75	0.14744	132.067	290.578	0.183762	2.9179	75.8366	52.2803	6.42772	1.55342
Rsch-4	8.6	21.6943	180.402	1867.51	6944.96	57452.4	2866.28	0.095364	134.014	276.176	0.189388	3.36579	82.121	52.8261	6.20476	1.37719
Sf-2	4.7	22.7774	175.699	1923.26	5012	60548.3	3728.39	0.0465015	78.8942	259.218	0.279725	3.33908	104.853	56.6432	7.35317	2.41404
Sf-2	6.2	27.9725	193.806	2086.01	5372.93	67079	4542.77	2.41602	188.075	220.258	0.326661	4.54735	109.39	66.2709	7.83282	2.11504
Sf-2	5.2	20.3245	159.408	1778.32	4927.17	60109.1	3233.27	0.0256043	71.1772	153.802	0.204534	3.50226	100.432	56.9327	6.44709	1.78512
Shigu-1	13.3	24.2302	188.33	1571.93	5558.53	51106.1	2368.23	0.0150298	118.035	197.642	0.196089	2.76982	76.3794	102.928	5.39844	1.3951
Shigu-1	15.3	24.4364	185.924	1552.69	5581.69	49536.4	2476.22	0.0214786	118.334	183.828	0.18103	2.92223	81.122	98.2451	5.18656	1.3223
Shigu-1	13.6	22.8875	216.348	1644.86	5898.81	53646.3	2677.26	0.0211605	123.969	193.42	0.174086	2.68263	75.2406	107.966	5.5137	1.33102
Shigu-1	14.8	24.7414	237.877	1719.51	6246.71	57898	2983.89	0.0511616	133.341	218.973	0.196871	2.85135	81.9116	116.527	5.95491	1.52312
Sij-4	10.2	30.7951	133.523	2224.04	6584.75	58908.8	3668.14	0.0151224	155.832	171.365	0.181409	1.61905	104.969	122.205	6.26083	0.996815
Sij-4	14.8	24.296	198.488	1850.76	5848.84	52664.5	2751.08	0.0131074	121.193	168.699	0.138534	1.70493	93.9674	104.337	5.57336	1.04689
Sij-4	15.5	20.5802	177.819	1529.55	5299.67	43859.3	2500.46	0.0134631	109.619	188.359	0.115128	1.48041	84.3936	85.6089	5.16919	0.913894
Sij-4	15.4	23.1151	214.664	1793.42	5943.42	53536.5	2764.5	0.0346604	117.303	199.578	0.141586	1.8301	188.989	107.792	5.71845	1.03551
Slavi-1	3.5	22.2199	267.533	2333.97	6534.53	57593.6	4514.85	0.0364655	92.4423	255.506	0.349803	3.43694	133.276	51.8326	8.77033	2.9823
Slavi-1	3.9	24.9428	281.162	2547.62	7935.71	60997.2	5183.44	0.0560156	101.238	278.084	0.42678	4.10432	129.089	57.3962	9.63163	3.07844
Slavi-1	3.9	25.0061	319.749	2559.87	6905.96	62804.1	4820.69	0.0190965	95.0381	250.834	0.35323	3.87227	126.03	59.584	10.0582	3.32548
Col-0	11.3	26.083	577.315	2236.28	6862.07	67673.4	4326.26	1.02445	173.119	375.837	0.217	3.79542	120.759	150.21	8.45217	2.23463
Col-0	11.9	25.3689	536.111	2226.91	6681.27	69030.5	4007.19	0.0250352	160.738	267.218	0.208857	3.34492	121.35	144.269	7.79442	1.93048
Col-0	10.7	23.3633	483.555	2255.35	6967	68329.4	3792.01	0.039794	156.928	286.457	0.19867	3.23361	120.601	137.73	7.61366	1.86373
Col-0	13.6	24.9171	475.974	2136.86	6895.11	65234.3	3865.58	0.0332665	154.777	314.205	0.190015	3.34065	110.882	138.936	7.31684	1.74474
Ven-1	10.6	25.5429	355.096	2022.5	5856.98	66511.4	3801.28	0.0289625	165.483	272.831	0.227639	2.76703	84.7428	144.04	6.81348	1.10817
Ven-1	13.3	23.8371	286.791	1943.56	5466.25	57302.3	3357.35	0.0284604	147.569	258.842	0.229656	2.68713	81.5376	118.744	6.00901	1.06499
Ven-1	12.3	23.0473	289.811	1803.06	5163.98	56084.5	3049.06	0.031516	142.725	218.704	0.225461	2.66771	79.1051	115.795	5.66695	1.15327
Wei-0	14.2	28.4625	274.585	1971.14	5590.55	66571.1	3190.42	0.0240189	144.675	186.547	0.224738	1.90713	187.492	143.912	6.04177	1.05036
Wei-0	14.4	33.2146	308.431	2352.04	6254.71	76287.1	4050.68	0.0222249	178.881	163.304	0.251013	1.99977	246.404	170.646	6.81979	1.13058
Wei-0	15.1	29.009	284.893	2127.49	6327.03	74209	3251.45	0.0229917	145.954	191.063	0.228078	1.89131	238.669	155.837	6.10745	1.15112
Wei-0	15	28.559	281.363	2095.72	5683.36	68269.9	3475.75	0.0160517	155.877	207.815	0.209477	1.91744	243.484	143.056	6.56129	1.07421
Wc-1	15.3	24.5452	372.634	1754.01	4931.49	55097.5	2710.72	0.0322297	132.198	282.599	0.172086	2.43648	86.2813	109.253	6.01829	0.979528
Wc-1	14.6	25.1024	370.969	1737.19	5398.44	58687.1	2668.28	0.0225578	128.188	277.862	0.181785	2.66819	94.5978	114.185	5.79453	1.09688
Wc-1	15.4	24.1286	356.335	1640.93	4945.97	54234.7	2396.04	0.0268705	117.422	251.001	0.169123	2.4318	90.5754	103.522	5.43228	0.91554
Wc-1	14.5	25.3452	378.79	1770.04	4959.13	55392.1	2895.5	0.0323834	143.897	293.614	0.171465	2.57991	89.0133	107.501	6.26416	1.08028
