## Supplemental Table 6 for "GWAs reveals SUBER GENE1-mediated suberization via Type One Phosphatases"

### Sheet: Primers
Cloning primers		Sequence
pEN-L4-pSBG1-R1	Forward	AAGTTGGATATCAGATCTTCTAGAGTTCTTGAGGAATCCTGATGAATAAAC
	Reverse	TTCAACTTTTTTGTACAAACTTGCGAGTGTTTGAAAGATAAAAGATTCAGAA
pEN-L4-pTOPP2-R1	Forward	GTTGGATATCAGATCTTCTAGAGTTGAAAGTTTAAACTTTCGTTTTCTATTG
	Reverse	CTTTTTTGTACAAACTTGCGTCGAAAGAAGACCCACCTCC
pEN-L1-gSBG1_3'UTR_acc-L2	Forward	GCAGGCTTACTAGTAAGATCTGCATGACTTGTATACTAAGCTGTTCT
	Reverse	GGGTTGAATTCATAAAGGCATGCatctactttgttatttaaaaaccgtttc
pEN-L1-gSBG1_nostop-L2	Forward	GCAGGCTTACTAGTAAGATCTGCATGACTTGTATACTAAGCTGTTCT
	Reverse	GGGTTGAATTCATAAAGGCATGCATAGGAGCACTGAATTCGATGA
pEN-L1-CYP86A1_cds-L2	Forward	GCAGGCTTACTAGTAAGATCTGCATGGAAGCTCTAAACTCTATCTTAA
	Reverse	GGGTTGAATTCATAAAGGCATGCTGCAAGCACCTCACCACGA
pEN-L1-GPAT5_cds-L2	Forward	GCAGGCTTACTAGTAAGATCTGCATGGTTATGGAGCAAGCTGGAA
	Reverse	GGGTTGAATTCATAAAGGCATGCATGGAGACAAGGCTCGAAAGT
pDONR221-L1-SBG1_88_cds-L2	Forward	GGGGACAAGTTTGTACAAAAAAGCAGGCTTACGCCAATTTTCTGGAAATCAGAC
	Reverse	GGGGACCACTTTGTACAAGAAAGCTGGGTTTCAATAGGAGCACTGAATTCGAT
pDONR221-L1-TOPP1_cds-L2	Forward	GGGGACAAGTTTGTACAAAAAAGCAGGCTTAGCGGAGAAGCCGGCGCA
	Reverse	GGGGACCACTTTGTACAAGAAAGCTGGGTTTCACAGAAAAGGCGACTTCTTTT
pDONR221-L1-TOPP2_cds-L2	Forward	GGGGACAAGTTTGTACAAAAAAGCAGGCTTAGCGCAACAAGGGCAGGGA
	Reverse	GGGGACCACTTTGTACAAGAAAGCTGGGTTTCATAAGAACCGGGGCTTTCG
pETM41-SBG1	Forward	gggcgccATGACTTGTATACTAAGCTGTTCTC
	Reverse	ccggatctcaTCAATAGGAGCACTGAATTCGAT
pETM41-TOPP2	Forward	gggcgccATGGCGCAACAAGGGCAGGG
	Reverse	ccggatctcaTCATAAGAACCGGGGCTTTCGAT
qPCR primers
SBG1	Forward	TTCTGGAAATCAGACATCAGATCA
	Reverse	CGTCTCTTTCACATTCTCTGCA
GPAT5	Forward	ACGGATAGGATTGTTCCGGTTGC
	Reverse	TGTAGTCGCGTGGAAGAATCCG
CYP86A1	Forward	GTTTACCTCAAGGCTGCTTTGGC
	Reverse	TGAAATCCTGAGGCACAGAAGGG
MYB41	Forward	CCAGGGAGGACCGATAACGA
	Reverse	GGCGTGGAGAATGAGTAACAGG
TOPP2	Forward	AAACAGGCTATGCTCAACGAGT
	Reverse	TGTCCATGAATATCACCGCAGA
Clathrin AP4M	Forward	AGCATACACTGCGTGCAAAG
	Reverse	TCGCCTGTGTCACATATCTC
Crispr gRNAs
SBG1	Forward	attgGAGAATGTGAAAGAGACGAA
	Reverse	aaacTTCGTCTCTTTCACATTCTC
SBG1L1	Forward	attgGTAACGGGGAAGAGTACCGG
	Reverse	aaacCCGGTACTCTTCCCCGTTAC
SBG1L2	Forward	gtcaCTTCGCCGTCTCTGGAAGCG
	Reverse	aaacCGCTTCCAGAGACGGCGAAG
SBG1L3	Forward	attgGAGTTCATTAGGTTTCATGG
	Reverse	aaacCCATGAAACCTAATGAACTC
Genotyping primers	Gene ID	T-DNA	NASC No.	Sequence
frs6-2	AT1G52520	SALK_114017C	N686674	LP: ATTCTCGAGAGCTGTGTCTCG
				RP: GCTGCCATCTCTCAAGTGTTC
at1g52540	AT1G52540	GK-090F10	N408614	LP: TTCTTGCTTTGATCCGTTTTG
				RP: CAGCAATATTCATCCGCCTAG
at1g52550	AT1G52550	SAIL_681_G01	N829878	LP: TTTGGCATTTTGACTTAAATGC
				RP: TTCGTCTTTCCCTTCTTACCC
sbg1-1	AT1G52565	SALK_029983C	N659778	LP: TCCACTTGATTTTTGAGCCTG
				RP: GGAGCACTGAATTCGATGATC
pldα2	AT1G52570	GK-212E06	N420310	LP: GAGAGGATCCGCGAGATTATC
				RP: TTGTGTCGGGAAAGAATTCAC
rbl5	AT1G52580	SALK_079189C	N675863	LP: CGTTCTTCTTGCAGTTTGCTC
				RP: TTGTAGTGCACCGCACTTATG
at1g52590	AT1G52590	SAIL_894_H03.C	N868552	LP: TCTTCCTGACCGCAATAACAG
				RP: CTTTGTCTCAAAAGCGTTTGC
at1g52600	AT1G52600	SALK_062346C	N686096	LP: TAACGGCCAATGAGAAGACAC
				RP: TGATTCTTGGGCGTTTATCAC
topp1	AT2G29400	SALK_057537	N557537	LP: TCAACGTTAAACTTTTGCAGG
				RP: GCTAATTCAAACTTTTTGGCG
topp2	AT5G59160	GK-187C10	N417890	LP: GGAGATTACGTAGACAGGGGC
				RP: TCGCCTTTTTCCTCTTCTTTC
topp6	AT5G43380	SALK_093747C	N658819	LP: GTTAGAGATTCCGAGCTTGCC
				RP: CTTGGAGATTATGTCGATCGC
topp7	AT4G11240	SALK_023073C	N678236	LP: TGGAATTGATGGTGAAAGATTG
				RP: TATTGACGTTCCTGATCAGGG
topp8/aun2-1	AT5G27840	SALK_137888	N637888	LP: GGCCTTTGAATCTCTCGAATC
				RP: AAAATGAAATGCCAAGTGGAC
topp9/aun1-1	AT3G05580	SALK_045433C	N656443	LP: AAGAGCCAAACCATGGAAGTC
				RP: GGGAGATTCAAAGGCCTACAG
sbg1-2, sbg1-3, sbg1-4, sbg1-5	AT1G52565	Crispr	-	LP: CACACACATATTCATCATTCATCAG
				RP: GGAGCACTGAATTCGATGATC
sbg1l1	AT3G15760	Crispr	-	LP: TTCACAGCCAATCATCGATCAC
				RP: agTCAATAAGAATATTGAACTCTGTG
sbg1l2	AT2G35850	Crispr	-	LP: AACTGTTTCATAAGTTGGAAAAGAAG
				RP: AAAAAGACATGGAATGGGGTATGT
sbg1l3	AT3G52360	Crispr	-	LP: TTCCAGTTGATTACCGGAGAATTT
				RP: TGAAAAGTTTAGCCCAGATTCAGA
LBb1.3		SALK T-DNA		ATTTTGCCGATTTCGGAAC
SAIL-LB1		SAIL T-DNA		GCTTCCTATTATATCTTCCCAAATTACCAATACA
GK-LB1		Gabi-Kat T-DNA		ATATTGACCATCATACTCATTGC
